# Non-prime- and Prime-side Profiling of Pro-Pro Endopeptidase Specificity Using Synthetic Combinatorial Peptide Libraries and Mass Spectrometry

**DOI:** 10.1101/2024.03.15.585006

**Authors:** Bart Claushuis, Robert A. Cordfunke, Arnoud H. de Ru, Jordy van Angeren, Ulrich Baumann, Peter A. van Veelen, Manfred Wuhrer, Jeroen Corver, Jan W. Drijfhout, Paul J. Hensbergen

## Abstract

A group of bacterial proteases, the Pro-Pro endopeptidases (PPEPs), possess the unique ability to hydrolyze proline-proline bonds in proteins. Since a protease’s function is largely determined by its substrate specificity, methods that can extensively characterize substrate specificity are valuable tools for protease research. Previously, we achieved an in-depth characterization of PPEP prime-side specificity. However, PPEP specificity is also determined by the non-prime-side residues in the substrate.

To gain a more complete insight into the determinants of PPEP specificity, we characterized the non-prime- and prime-side specificity of various PPEPs using a combination of synthetic combinatorial peptide libraries and mass spectrometry. With this approach, we deepened our understanding of the P3-P3’ specificities of PPEP-1 and PPEP-2, while identifying PPEP-2’s endogenous substrate as the most optimal substrate in our library data. Furthermore, by employing the library approach, we investigated the altered specificity of mutants of PPEP-1 and PPEP-2.

Additionally, we characterized a novel PPEP from *Anoxybacillus tepidamans*, which we termed PPEP-4. Based on structural comparisons, we hypothesized that PPEP-4 displays a PPEP-1-like prime-side specificity, which was substantiated by the experimental data. Intriguingly, another putative PPEP from *Clostridioides difficile*, CD1597, did not display Pro-Pro endoproteolytic activity.

Collectively, we characterized PPEP specificity in detail using our robust peptide library method and, together with additional structural information, provide more insight into the intricate mechanisms that govern protease specificity.
