## Supplemental Table S1 for "Non-prime- and Prime-side Profiling of Pro-Pro Endopeptidase Specificity Using Synthetic Combinatorial Peptide Libraries and Mass Spectrometry"

### Sheet: PeptideGroups
Sequence	# PSMs	Theo. MH+ [Da]	Abundance Ratio: (3_PPEP-1 chimera) / (8_no enzyme)	Abundances (Grouped): 3_PPEP-1 chimera	Abundances (Grouped): 8_no enzyme	Confidence (by Search Engine): Mascot	Ions Score (by Search Engine): Mascot	Top Apex RT [min]
PPPGGLEEF	18	942.457	869.32	227836808	262086	High	45	33.48
PVPGGLEEF	8	944.472	49.399	39719872	804068	High	56	35.35
PPVGGLEEF	2	944.472	55.373	35046992	632928	High	45	35.35
PYKGGLEEF	6	1039.51	11.1	32660724	2.94231e+06	High	35	33.93
PKYGGLEEF	6	1039.51	11.1	32660724	2.94231e+06	High	35	33.93
PWYGGLEEF	16	1097.49	1.59	24679558	1.55251e+07	High	38	27.6
PYWGGLEEF	16	1097.49	1.59	24679558	1.55251e+07	High	38	27.6
PQPGGLEEF	15	973.463	2.146	2.12451e+07	9.8982e+06	High	51	32.93
PPQGGLEEF	21	973.463	2.146	2.12451e+07	9.8982e+06	High	63	32.93
PIPGGLEEF	22	958.488	17.203	1.62649e+07	945455	High	54	37.62
PPHGGLEEF	6	982.463	10.689	10802934	1.01063e+06	High	39	27.14
PHPGGLEEF	6	982.463	10.689	10802934	1.01063e+06	High	39	27.14
PTPGGLEEF	8	946.452	14.81	9.64943e+06	651558	High	53	33.11
PPNGGLEEF	18	959.447	1.454	9.1062e+06	6.26311e+06	High	50	31.97
PNPGGLEEF	15	959.447	1.454	9.1062e+06	6.26311e+06	High	50	31.97
PEWGGLEEF	15	1063.47	1.714	8.95095e+06	5.22293e+06	High	43	35.01
PWEGGLEEF	15	1063.47	1.714	8.95095e+06	5.22293e+06	High	43	35.01
PYYGGLEEF	12	1074.48	1.984	8.57545e+06	4.32231e+06	High	43	31.78
PSPGGLEEF	6	932.436	4.552	4792438	1.05271e+06	High	43	31.83
PDWGGLEEF	12	1049.46	1.534	4.35483e+06	2.83828e+06	High	51	31.61
PWDGGLEEF	11	1049.46	1.534	4.35483e+06	2.83828e+06	High	51	31.61
PPAGGLEEF	6	916.441	3.847	4083746	1.06147e+06	High	69	32.65
PPRGGLEEF	2	1001.51	2.764	3774753	1.36583e+06	High	23	27.19
PYPGGLEEF	1	1008.47	12.16	3.43593e+06	282571	High	51	35.75
PPYGGLEEF	2	1008.47	12.16	3.43593e+06	282571	High	49	35.75
PPKGGLEEF	1	973.499	2.205	2.74681e+06	1.24554e+06	High	22	26.92
PKPGGLEEF	1	973.499	2.205	2.74681e+06	1.24554e+06	High	28	26.92
PPSGGLEEF	8	932.436	2.561	2.49269e+06	973475	High	53	31.83
PAPGGLEEF	3	916.441	1000	2.36627e+06		High	46	33.12
PPTGGLEEF	4	946.452	2.936	1.91299e+06	651558	High	51	32.65
PPFGGLEEF	2	992.472	1000	1.72412e+06		High	53	39.78
PFPGGLEEF	3	992.472	1000	1.72412e+06		High	63	39.78
PMIGGLEEF	2	992.476	1000	1.72412e+06		High	42	39.78
PIMGGLEEF	2	992.476	1000	1.72412e+06		High	42	39.78
PPGGGLEEF	4	902.425	1.569	1.39684e+06	890529	High	55	32.3
PPDGGLEEF	2	960.431	1.955	897682	459169	High	41	32.61
PDPGGLEEF	4	960.431	1.955	897682	459169	High	44	32.61
PEPGGLEEF	2	974.447	1.367	849700	621670	High	47	32.51
PPEGGLEEF	2	974.447	1.367	849700	621670	High	47	32.51
PHDGGLEEF	1	1000.44	2.203	720831	327233	High	42	31.22
PDHGGLEEF	2	1000.44	2.203	720831	327233	High	49	31.22
PITGGLEEF	6	962.483	1.446	710572	491462	High	62	35.74
PTIGGLEEF	2	962.483	1.446	710572	491462	High	27	35.74
PTSGGLEEF	3	936.431	2.039	703307	344855	High	38	31.41
PSTGGLEEF	5	936.431	2.039	703307	344855	High	53	31.41
PAAGGLEEF	3	890.425	2.071	475378	229580	High	32	30.94
PVTGGLEEF	3	948.467	1.643	427680	260379	High	54	33.84
PDKGGLEEF	1	991.473				High	20
PKDGGLEEF	1	991.473				High	20
